# Chromosome-scale genome assemblies of duckweeds provide insights into genomic plasticity, aquatic adaptation and morphological reduction

**DOI:** 10.64898/2026.04.27.721116

**Authors:** Mümin Ibrahim Tek, Brian Boyle, Eric Normandeau, Laurie Lecomte, Mourad Sabri, Davoud Torkamaneh

**Affiliations:** Département de phytologie, Université Laval, Québec City, Quebec, Canada; Institut de Biologie Intégrative et des Systèmes (IBIS), Université Laval, Québec City, Quebec, Canada; Centre de recherche et d’innovation sur les végétaux (CRIV) Université Laval, Québec City, Quebec, Canada; Institute Intelligence and Data (IID), Université Laval, Québec City, Quebec, Canada; Institute of Nutrition and Functional Foods (INAF), Université Laval, Québec City, Quebec, Canada; Plateforme d’Analyses Génomiques de l’IBIS (Institut de Biologie Intégrative et des Systèmes), Université Laval, Québec, G1V 0A6, Canada; Plateforme de Bio-Informatique de l’IBIS (Institut de Biologie Intégrative et des Systèmes), Université Laval, Québec, G1V 0A6, Canada; Aplantex, Montréal, Québec, Canada

**Keywords:** duckweed, evolution, Lemnaceae, comparative genomics, allopolyploidy, terrestrial-to-aquatic transition, gene family contraction, effector-triggered immunity, secondary metabolite biosynthesis, convergent evolution

## Abstract

**Background:** Duckweeds (Lemnaceae) present a striking example of convergent genome evolution following the return from land to water. As the smallest and fastest-growing angiosperms, they exhibit extreme morphological reduction yet retain remarkable genomic plasticity through recurrent interspecific hybridisation, chromosomal rearrangements, and selective gene-family remodelling. The genomic mechanisms that distinguish this secondarily aquatic lifestyle from terrestrial ancestors, and whether these changes are convergent with other aquatic lineages such as seagrasses, have remained incompletely resolved.

**Results:** Here we report chromosome-scale genome assemblies for four duckweed species, *Spirodela polyrhiza*, *Lemna minuta*, *Lemna japonica*, and *Lemna aequinoctialis*, generated with PacBio HiFi long reads and Omni-C chromatin conformation capture. These assemblies include the first genomic characterisation of an unresolved hybrid lineage (*L. aequinoctialis* ×) that harbours a previously uncharacterised 3.5 Mb reciprocal translocation between subgenomes, as well as confirmation of the allodiploid origin of L. japonica. Comparative phylogenomics with land plants and the seagrass *Zostera marina* reveals a coherent, non-random programme of gene loss: effector-triggered immunity (ETI) components (EDS1 and PAD4) and the high-affinity nitrate transporter NRT2 are convergently absent across duckweeds and *Zostera marina*, consistent with relaxed pathogen pressure and abundant dissolved nutrients in aquatic habitats. In contrast, secondary-metabolite biosynthesis pathways for flavonoids, anthocyanins, flavones and flavonols are retained or expanded despite overall genome compaction.

**Conclusion:** These findings illustrate how the return to aquatic environments following terrestrialisation shaped duckweed genome evolution through convergent gene loss and selective pathway retention, and provide high-quality genomic resources to support future research in plant evolutionary biology and biotechnology.
