## Supplementary File 2 for "Chromosome-scale genome assemblies of duckweeds provide insights into genomic plasticity, aquatic adaptation and morphological reduction"

### Sheet: RepeatModeler Metrics
Metric	Spirodela polyrhiza	Lemna aequinoctialis	Lemna minuta	Lemna japonica
Sequences (scaffolds)	20	42	21	42
Total length (bp)	136771668	795554496	307879064	746816362
GC level (%)	42.49	43.45	39.22	44.94
Bases masked (bp)	28595635	582382556	201560907	541475491
Bases masked (%)	20.91	73.2	65.47	72.5

### Sheet: Repeats Counts
Repeat Class	Spirodela polyrhiza			Lemna aequinoctialis			Lemna minuta			Lemna japonica
	Number	Length (bp)	% of genome	Number	Length (bp)	% of genome	Number	Length (bp)	% of genome	Number	Length (bp)	% of genome
Retroelements	16764	14944178	10.93	294677	272124213	34.21	105232	92990348	30.2	368204	322946676	43.24
SINEs	0	0	0	242	31932	0	44	10110	0	0	0	0
Penelope	0	0	0	0	0	0	0	0	0	636	458410	0.06
LINEs	203	453560	0.33	25021	15371592	1.93	6857	5724559	1.86	19361	15706733	2.1
CRE/SLACS	0	0	0	0	0	0	0	0	0	0	0	0
L2/CR1/Rex	0	0	0	0	0	0	0	0	0	0	0	0
R1/LOA/Jockey	0	0	0	0	0	0	0	0	0	0	0	0
R2/R4/NeSL	0	0	0	0	0	0	0	0	0	0	0	0
RTE/Bov-B	0	0	0	0	0	0	0	0	0	406	85498	0.01
L1/CIN4	203	453560	0.33	25021	15371592	1.93	6300	5633335	1.83	9243	10172798	1.36
LTR elements	16561	14490618	10.59	269414	256720689	32.27	98331	87255679	28.34	348843	307239943	41.14
BEL/Pao	0	0	0	2125	497964	0.06	0	0	0	220	57235	0.01
Ty1/Copia	5910	6008906	4.39	138092	153424394	19.29	37802	29964939	9.73	165059	153715061	20.58
Gypsy/DIRS1	8051	8240156	6.02	108098	98001310	12.32	53938	54718824	17.77	148486	140103297	18.76
Retroviral	2600	241556	0.18	14323	2154350	0.27	3282	777841	0.25	30296	12340839	1.65
DNA transposons	14396	1767970	1.29	225863	49721722	6.25	33640	13948556	4.53	106861	27444351	3.67
hobo-Activator	12974	1672035	1.22	180083	39007965	4.9	20531	7312376	2.38	93521	25478292	3.41
Tc1-IS630-Pogo	0	0	0	111	116927	0.01	0	0	0	0	0	0
En-Spm	0	0	0	0	0	0	0	0	0	0	0	0
MuDR-IS905	0	0	0	0	0	0	0	0	0	0	0	0
PiggyBac	0	0	0	0	0	0	0	0	0	0	0	0
Tourist/Harbinger	0	0	0	1634	415629	0.05	0	0	0	1049	66517	0.01
Other (Mirage, P-element, Transib)	0	0	0	0	0	0	0	0	0	0	0	0
Rolling-circles	175	162811	0.12	2026	3142738	0.4	2479	1344411	0.44	179	80129	0.01
Unclassified	22402	11362558	8.31	519443	242390052	30.47	185890	90758663	29.48	435320	183142778	24.52
Small RNA	0	0	0	0	0	0	0	0	0	0	0	0
Satellites	3979	358118	0.26	56612	15003831	1.89	6663	2518929	0.82	34933	7861557	1.05
Simple repeats	0	0	0	0	0	0	0	0	0	0	0	0
Low complexity	0	0	0	0	0	0	0	0	0	0	0	0
Total		28074706	20.53		564235987	70.92		197697567	64.21		533533805	71.44
