## Supplementary File 5 for "Chromosome-scale genome assemblies of duckweeds provide insights into genomic plasticity, aquatic adaptation and morphological reduction"

### Sheet: Sheet1
Cluster	Term	Count
1	hydrocarbon biosynthetic process	14
1	olefin metabolic process	7
1	olefinic compound biosynthetic process	7
1	fruit ripening	4
2	flavonoid biosynthetic process	6
2	flavone metabolic process	3
2	pigment biosynthetic process	6
3	salicylic acid mediated signaling pathway	5
3	defense response to other organism	16
3	systemic acquired resistance, salicylic acid mediated signaling pathway	3
3	plant-type hypersensitive response	6
3	symbiont-induced defense-related programmed cell death	6
3	defense response to symbiont	12
3	response to salicylic acid	8
4	cytokinin metabolic process	5
4	hormone metabolic process	6
4	hormone biosynthetic process	4
5	response to water deprivation	21
5	response to water	21
5	cellular response to oxygen-containing compound	25
5	response to abscisic acid	19
5	abscisic acid-activated signaling pathway	9
5	response to alcohol	19
5	cellular response to lipid	15
5	cellular response to hormone stimulus	15
5	hormone-mediated signaling pathway	13
5	signal transduction	26
6	inorganic anion transport	6
6	nitrate metabolic process	3
6	nitrate assimilation	3
7	regulation of response to biotic stimulus	10
7	regulation of response to external stimulus	10
7	regulation of response to stress	12
7	negative regulation of response to stimulus	7
8	intracellular protein transport	10
8	nuclear transport	4
8	nitrogen compound transport	24
8	establishment of protein localization to organelle	6
8	protein localization to organelle	6
8	intracellular transport	10
8	protein transport	15
8	vesicle-mediated transport	4
9	abscisic acid-activated signaling pathway	9
9	positive regulation of signaling	4
9	regulation of response to alcohol	4
9	regulation of cellular response to alcohol	4
9	positive regulation of response to stimulus	6
9	regulation of signal transduction	6
9	regulation of cell communication	6
10	response to ethylene	9
10	ethylene-activated signaling pathway	3
10	phosphorelay signal transduction system	3
10	intracellular signal transduction	6
11	supramolecular fiber organization	5
11	cell morphogenesis	7
11	unidimensional cell growth	5
11	developmental growth involved in morphogenesis	5
12	response to decreased oxygen levels	6
12	cellular response to hypoxia	4
12	cellular response to oxygen levels	4
13	regulation of multicellular organismal development	9
13	negative regulation of multicellular organismal process	3
13	negative regulation of developmental process	3
14	vegetative to reproductive phase transition of meristem	5
14	stamen development	3
14	androecium development	3
14	flower development	9
14	floral organ development	5
14	reproductive shoot system development	9
14	shoot system development	14
14	reproductive system development	21
14	post-embryonic development	26
14	system development	34
15	DNA damage response	9
15	nucleic acid metabolic process	22
15	nucleobase-containing compound biosynthetic process	13
15	nucleobase-containing compound metabolic process	25
16	post-embryonic root development	3
16	post-embryonic plant organ development	3
16	root development	9
16	root system development	9
16	root morphogenesis	4
16	plant organ morphogenesis	4
17	fruit development	12
17	seed development	8
17	embryo development ending in seed dormancy	4
17	embryo development	4
