## Supplementary File 10 for "Chromosome-scale genome assemblies of duckweeds provide insights into genomic plasticity, aquatic adaptation and morphological reduction"

### Sheet: Sheet1
#Taxon_ID	Increase	Decrease
<24>	145	1282
<29>	729	1292
Acorus_calamus<5>	7405	1890
<25>	20	596
<31>	163	3067
Amborella_trichopoda<1>	2220	2920
<21>	757	4064
<22>	1721	563
Sorghum_bicolor<6>	1362	2724
Zea_mays<7>	5302	1251
Aquilegia_coerulea<2>	4902	2867
Zostera_marina<19>	1341	6030
Lemna_minor<16>	1133	1372
<32>	316	1889
<34>	2591	794
Spirodela_intermedia<13>	375	484
<23>	892	222
Vitis_vinifera<3>	3924	2052
Arabidopsis_thaliana<4>	5654	2828
Colocasia_esculenta<11>	1513	2016
<28>	126	112
Oryza_sativa<8>	2562	1903
Brachypodium_distachyon<10>	2153	1950
<26>	4169	2384
<27>	2230	752
Lemna_turionifera<14>	1790	766
Spirodela_polyrhiza<12>	718	1127
Hordeum_vulgare<9>	2172	1957
<35>	1485	198
<30>	8	621
<33>	260	1031
<36>	1123	121
Lemna_japonica<15>	5754	1646
<37>	620	1604
Lemna_aequinoctialis<17>	5488	834
Lemna_minuta<18>	372	4124
Model Base Final Likelihood (-lnL): 483791
Lambda: 1.7889087654059
Maximum possible lambda for this topology: 1.78755
83 values were attempted (0% rejected)
