## Supplementary File 11 for "Chromosome-scale genome assemblies of duckweeds provide insights into genomic plasticity, aquatic adaptation and morphological reduction"

### Sheet: Gene-Idendify
	Ath ID	Description	Osa ID	Description	InterproScan	EggNOG
PAD4	824408	PAD4 alpha/beta-Hydrolases superfamily protein	4349988	lipase-like PAD4	-	-
EDS1	823964	EDS1 alpha/beta-Hydrolases superfamily protein	4346962	protein EDS1L	-	-
CC-NBS-LRR	836824	Disease resistance protein (CC-NBS-LRR class) family	4352659	putative disease resistance protein At5g47280	-	-
PEN	820355	SYP121 syntaxin of plants 121	4334356	syntaxin-121-like	Target SNARE coiled-coil homology domain (IPR000727), Syntaxin, N-terminal domain (IPR006011)	Belongs to the syntaxin family
MiAMP	-	-	-	-	Antimicrobial protein MiAMP1 (IPR015201)	MiAMP1
EDL3	825481	EID1-like 3	9268106	EID1-like F-box protein 3	-	-
SOC1	819174	AGAMOUS-like 20	107276190	MADS-box protein SOC1	-	-
NRT1	837763	nitrate transporter 1.1	9271131	protein NRT1/ PTR FAMILY 6.3	-	-
NRT2	837328	nitrate transporter 2.2	4328052	high-affinity nitrate transporter 2.1-like	-	-

### Sheet: All
	Orthogroup	A. thaliana	V. vinifera	O. sativa	B. distachyon	H. vulgare	S. bicolor	Z. mays	C. esculenta	L. japonica	L. minor	L. minuta	L. turionifera	L. aequinoctialis x	S. intermedia	S. polyrhiza	Z. marina
PAD4	OG0012145	NP_190811.1	XP_002275637.1, XP_010652916.1	XP_015617551.1, XP_066161342.1	XP_003577748.1, XP_024319224.1	XP_044980581.1	XP_002449170.1, XP_021317186.1	NP_001386062.1, NP_001386063.1, XP_008679676.1, XP_008679677.1, XP_020408424.1, XP_023157237.1, XP_023157238.1, XP_023157239.1, XP_023158166.1, XP_035823428.1	MQL82075.1
EDS1	OG0012594	NP_001030829.1, NP_190391.1, NP_190392.1	NP_001267967.1, XP_002280729.1, XP_002280786.1, XP_002283967.2, XP_010663021.1, XP_010663233.3, XP_019081952.1	XP_015612653.1	XP_003578076.1, XP_024310995.1	XP_044947011.1	XP_021310414.1	NP_001148088.1	MQL94304.1
CC-NBS-LRR	OG0006349	NP_001031781.1, NP_001320123.1, NP_001331502.1, NP_001331503.1, NP_174620.2, NP_196092.1, NP_199539.1, NP_201490.1, NP_201491.1, NP_201492.1, NP_566794.1	XP_002262796.3, XP_002268207.3, XP_002276590.1, XP_002276677.2, XP_002276747.1, XP_002284172.1, XP_003635373.3, XP_010647112.1, XP_010647113.1, XP_010647114.1, XP_010647116.1, XP_010647120.1, XP_059594416.1, XP_059594417.1, XP_059594418.1, XP_059594419.1	XP_015619838.1	XP_010237101.1	XP_044985881.1	XP_002442418.1	NP_001346590.1, XP_008661497.1	MQM09978.1
PEN	OG0012030	NP_187788.1, NP_974288.1	XP_002263986.1	XP_015628438.1	XP_003558056.1	XP_044985210.1	XP_002466338.1	NP_001150776.2	MQM19447.1	chr14M.g91628, chr9M.g62647, chr9T.g66452	Lm7210a009g008050_T001	LmChr12.g21171	Lt9434a009g008230_T001	chr9_SG1.g59169, chr9_SG2.g62619	CAA7388101.1	SpChr1.g332	KMZ66715.1
MiAMP	OG0000103				XP_010227230.1		XP_002446987.1, XP_002446989.1		MQL73191.1, MQL93676.1, MQL97078.1, MQL98152.1, MQM12839.1, MQM16313.1, MQM21771.1, MQM21772.1, MQM21795.1, MQM22907.1, MQM23791.1, MQM23878.1	chr10T.g72657, chr14M.g89953, chr14T.g92190, chr14T.g92191, chr14T.g92204, chr14T.g92205, chr14T.g92206, chr14T.g92207, chr14T.g92208, chr14T.g92212, chr15M.g94619, chr15M.g94621, chr15M.g94635, chr15M.g94636, chr15M.g94637, chr15M.g94638, chr15M.g94639, chr15M.g94643, chr15M.g94644, chr15M.g94645, chr15M.g94646, chr15M.g94647, chr15M.g94648, chr15M.g94649, chr15M.g94650, chr15T.g96960, chr15T.g9…	Lm7210a008g001660_T001, Lm7210a008g001670_T001, Lm7210a008g001680_T001, Lm7210a008g001690_T001, Lm7210a008g001700_T001, Lm7210a008g001710_T001, Lm7210a008g001720_T001, Lm7210a008g001730_T001, Lm7210a008g001740_T001, Lm7210a008g001750_T001, Lm7210a008g001760_T001, Lm7210a008g001770_T001, Lm7210a008g001780_T001, Lm7210a008g001790_T001, Lm7210a008g001800_T001, Lm7210a008g001810_T001, Lm7210a008g0018…	LmChr11.g18852, LmChr11.g18853, LmChr11.g18854, LmChr11.g18855, LmChr11.g18856, LmChr11.g18857, LmChr11.g18858, LmChr11.g18859, LmChr11.g18860, LmChr11.g18861, LmChr11.g18862, LmChr11.g18863, LmChr11.g18865, LmChr11.g18949, LmChr11.g18950, LmChr11.g18951, LmChr11.g18953, LmChr11.g18955, LmChr11.g18956, LmChr11.g18958, LmChr11.g18959, LmChr11.g18960, LmChr11.g19220, LmChr11.g19224, LmChr11.g19226,…	Lt9434a001g017520_T001, Lt9434a001g017530_T001, Lt9434a008g001380_T001, Lt9434a008g001390_T001, Lt9434a008g001400_T001, Lt9434a008g001500_T001, Lt9434a008g001510_T001, Lt9434a008g001520_T001, Lt9434a008g001530_T001, Lt9434a008g001540_T001, Lt9434a008g001550_T001, Lt9434a00Ug000070_T001, Lt9434a00Ug000130_T001, Lt9434a00Ug000560_T001, Lt9434a00Ug000690_T001, Lt9434a00Ug000800_T001, Lt9434a00Ug0008…	chr14_SG1.g86166, chr14_SG1.g86167, chr14_SG1.g86168, chr14_SG1.g86169, chr14_SG1.g86170, chr14_SG1.g86171, chr14_SG1.g86379, chr14_SG1.g86380, chr14_SG1.g86385, chr14_SG1.g86386, chr14_SG2.g88089, chr14_SG2.g88090, chr14_SG2.g88091, chr14_SG2.g88092, chr14_SG2.g88093, chr14_SG2.g88094, chr14_SG2.g88095, chr14_SG2.g88096, chr14_SG2.g88097, chr14_SG2.g88098, chr14_SG2.g88099, chr14_SG2.g88100, chr…	CAA7394216.1, CAA7394236.1, CAA7394237.1, CAA7394239.1, CAA7394240.1, CAA7394242.1, CAA7394245.1, CAA7394246.1, CAA7394248.1, CAA7394249.1, CAA7394252.1, CAA7394256.1, CAA7394257.1, CAA7394258.1, CAA7394259.1, CAA7394261.1, CAA7394262.1, CAA7394266.1, CAA7394267.1, CAA7394276.1, CAA7394280.1, CAA7394281.1, CAA7394285.1, CAA7396470.1, CAA7399100.1, CAA7399101.1, CAA7399996.1, CAA7399997.1, CAA7399…	SpChr12.g14773, SpChr12.g14774, SpChr12.g14776, SpChr12.g14777, SpChr12.g14778, SpChr12.g14779, SpChr12.g14780, SpChr12.g14785, SpChr12.g14790, SpChr12.g14791, SpChr12.g14792, SpChr12.g14793, SpChr12.g14794, SpChr14.g16145, SpChr14.g16146, SpChr14.g16147, SpChr14.g16148, SpChr14.g16149, SpChr18.g19093, SpChr18.g19094, SpChr18.g19095, SpChr18.g19195, SpChr18.g19199, SpChr18.g19212, SpChr18.g19215,…
EDL3	OG0014185	NP_567137.1	XP_002276328.2	XP_015639311.1, XP_015645582.1	XP_003567208.1, XP_010231223.1	XP_044962404.1, XP_044972890.1	XP_002441311.2, XP_002456498.1	NP_001168045.1, XP_008649812.1, XP_008674927.1	MQL89864.1, MQM06646.1
SOC1	OG0001658	NP_001032123.1, NP_001190593.1, NP_001190594.1, NP_001319907.1, NP_001320037.1, NP_001323425.1, NP_001328192.1, NP_001329520.1, NP_001329521.1, NP_001330218.1, NP_001330219.1, NP_001330220.1, NP_001330221.1, NP_001330222.1, NP_001330223.1, NP_001330224.1, NP_001330225.1, NP_001330226.1, NP_001330227.1, NP_001330228.1, NP_001330229.1, NP_182090.1, NP_192925.1, NP_194026.1, NP_568952.1, NP_851247.1	NP_001267909.1, XP_002275695.2, XP_010661478.1, XP_010662337.1, XP_010662338.1, XP_059589662.1, XP_059589663.1, XP_059589664.1, XP_059589665.1, XP_059589666.1, XP_059589667.1	NP_001390992.1, XP_015625202.1, XP_015625203.1	NP_001288329.1, NP_001289808.1, XP_010233635.1, XP_010233636.1, XP_010233660.1	XP_044953753.1, XP_044953754.1, XP_044971634.1, XP_044983170.1, XP_044983171.1, XP_044983172.1	XP_002451346.1, XP_002465961.1, XP_021306910.1, XP_021306911.1, XP_021307505.1	NP_001105152.1, NP_001146098.1, NP_001168784.1, XP_008658827.1, XP_008672798.1, XP_035822090.1, XP_035822094.1									KMZ61934.1, KMZ76144.1
NRT1	OG0003002	NP_563899.1	XP_002266951.2, XP_002285091.1, XP_059596845.1	XP_015614015.1, XP_015632236.1, XP_015650127.2	XP_003562233.3, XP_003572060.1, XP_003573480.1, XP_003574312.1	XP_044958515.1, XP_044960399.1, XP_044971714.1, XP_044983299.1	XP_002443879.1, XP_002464959.1, XP_002468692.1, XP_021307404.1	NP_001145735.1, XP_008649786.1, XP_008658424.1, XP_008658431.1	MQM16664.1	chr16M.g99851, chr3M.g19377, chr3T.g23156	Lm7210a003g004640_T001, Lm7210a003g004640_T002, Lm7210a016g002980_T001	LmChr15.g24476, LmChr2.g2900	Lt9434a003g004800_T001, Lt9434a016g002850_T001, Lt9434a016g002850_T002	chr16_SG2.g97403, chr3_SG1.g18722, chr3_SG2.g22489	CAA7391656.1, CAA7408870.1	SpChr3.g4225	KMZ55981.1, KMZ72028.1
NRT2	OG0008317	NP_172288.1, NP_172289.1, NP_200885.1	XP_002276817.1, XP_002277127.1, XP_059593246.1	NP_001388673.1, NP_001388674.1	XP_003570801.1, XP_003572454.1, XP_003572550.1, XP_003572590.2	XP_044952510.1, XP_044952621.1, XP_044953073.1, XP_044953949.1, XP_044954915.1, XP_044954916.1	XP_002451374.1, XP_002451375.1, XP_002453159.1	NP_001105195.2, NP_001266351.1, XP_008645163.1	MQM17967.1

### Sheet: Count
	Orthogroup	A. thaliana	V. vinifera	O. sativa	B. distachyon	H. vulgare	S. bicolor	Z. mays	C. esculenta	L. japonica	L. minor	L. minuta	L. turionifera	L. aequinoctialis x	S. intermedia	S. polyrhiza	Z. marina
PAD4	OG0012145	1	2	2	2	1	2	10	1	0	0	0	0	0	0	0	0
EDS1	OG0012594	3	7	1	2	1	1	1	1	0	0	0	0	0	0	0	0
CC-NBS-LRR	OG0006349	11	16	1	1	1	1	2	1	0	0	0	0	0	0	0	0
PEN	OG0012030	2	1	1	1	1	1	1	1	3	1	1	1	2	1	1	1
MiAMP	OG0000103	0	0	0	1	0	2	0	12	81	50	60	35	67	37	35	0
EDL3	OG0014185	1	1	2	2	2	2	3	2	0	0	0	0	0	0	0	0
SOC1	OG0001658	26	11	3	5	6	5	7	0	0	0	0	0	0	0	0	2
NRT1	OG0003002	1	3	3	4	4	4	4	1	3	3	2	3	3	2	1	2
NRT2	OG0008317	3	3	2	4	6	3	3	1	0	0	0	0	0	0	0	0
			s
