## Supplementary File 1 for "Chromosome-scale genome assemblies of duckweeds provide insights into genomic plasticity, aquatic adaptation and morphological reduction"

### Sheet: Ljaponica
	Lemna japonica (in this study)	Lemna japonica (Le_japonica_7182)	Lemna japonica (Le_japonica_8627)
Total size	748095292	764284509	772233600
Scaffold number	75	265	536
Scaffold N50	18919663	20086781	19890306
Chromosome number	42	42	42
Proportion anchored into chromosomes	0.999072	0.989323	0.973799
BUSCO (viridiplantae_odb12)	S:10.34%, 85 D:89.54%, 736 F:0.00%, 0 I:0.00%, 0 M:0.12%, 1 N:822	S:9.85%, 81 D:90.02%, 740 F:0.00%, 0 I:0.00%, 0 M:0.12%, 1 N:822	S:8.76%, 72 D:91.12%, 749 F:0.00%, 0 I:0.00%, 0 M:0.12%, 1 N:822

### Sheet: Lminuta
	Assembly (in this study)	Lemna minuta (GCA_964341035.1; laLemMinu1.hap1.1)	Lemna minuta (GCA_024174645.1; Salk_lm5633_a03)
Total size	312771632	307252385	360444074
Scaffold number	94	997	2381
Scaffold N50	15923464	14917234	19492010
Chromosome number	21	21	21
Proportion anchored into chromosomes	0.996	0.932787	0.972043
BUSCO (viridiplantae_odb12)	S:98.78%, 812 D:0.85%, 7 F:0.12%, 1 I:0.00%, 0 M:0.24%, 2 N:822	S:91.36%, 751 D:3.89%, 32 F:0.97%, 8 I:0.00%, 0 M:3.77%, 31 N:822	S:88.69%, 729 D:8.88%, 73 F:1.09%, 9 I:0.00%, 0 M:1.34%, 11 N:822

### Sheet: Laequinoctialis
	Assembly (in this study)	Lemna aequinoctialis (Le_aequinoctialis_8011)
Total size	796331008	796821869
Scaffold number	61	41
Scaffold N50	20421085	20696998
Chromosome number	42	41
Proportion anchored into chromosomes	0.9993	1
BUSCO (viridiplantae_odb12)	S:10.46%, 86 D:89.17%, 733 F:0.24%, 2 I:0.00%, 0 M:0.12%, 1 N:822	S:8.52%, 70 D:91.00%, 748 F:0.36%, 3 I:0.00%, 0 M:0.12%, 1 N:822

### Sheet: Spolyrhiza
	Assembly (in this study)	Spirodela polyrhiza (GCA_024713555.1; Salk_sp9512.v2)
Total size	137080990	140441426
Scaffold number	62	143
Scaffold N50	7788018	7835987
Chromosome number	20	20
Proportion anchored into chromosomes	99.8	0.983115
BUSCO (viridiplantae_odb12)	S:96.70%, 411 D:1.17%, 5 F:1.64%, 7 M:0.47%, 2 N:425	S:89.41%, 380 D:8.94%, 38 F:0.47%, 2 I:0.24%, 1 M:0.94%, 4 N:425
